# anTraX: high throughput video tracking of color-tagged insects

**DOI:** 10.1101/2020.04.29.068478

**Authors:** Asaf Gal, Jonathan Saragosti, Daniel J. C. Kronauer

**Affiliations:** Laboratory of Social Evolution and Behavior, The Rockefeller University, 1230 York Avenue, New York, NY 10065.

## Abstract

Recent years have seen a surge in methods to track and analyze animal behavior. Nevertheless, tracking individuals in closely interacting, group-living organisms remains a challenge. Here we present anTraX, an algorithm and software package for high-throughput video tracking of color-tagged insects. anTraX combines neural network classification of animals with a novel approach for representing tracking data as a graph, enabling individual tracking even in cases where it is difficult to segment animals from one another, or where tags are obscured. The use of color tags, a well-established and robust method for marking individual insects in groups, relaxes requirements for image size and quality, and makes the software broadly applicable. anTraX is readily integrated into existing tools and methods for automated image analysis of behavior to further augment its output. anTraX can handle large-scale experiments with minimal human involvement, allowing researchers to simultaneously monitor many social groups over long time periods.
