## Supplementary material for "anTraX: high throughput video tracking of color-tagged insects": Figure 4 - source data 1

Dataset	assignment_rate_noprop	assignment_error_noprop	assignment_error_noprop_ci_low	assignment_error_noprop_ci_high	assignment_rate_final	assignment_error_final	assignment_error_final_ci_low	assignment_error_final_ci_high
J16	0.28	0.015	0.0031	0.0432	0.93	0	0	0.0183
A36	0.24	0.015	0.0031	0.0432	0.81	0.005	0.0001	0.0275
C12	0.82	0	0	0.0183	0.99	0	0	0.0183
C32	0.26	0.045	0.021	0.034	0.79	0.015	0.0031	0.0432
G6X8	0.57	0.11	0.07	0.162	0.89	0.07	0.035	0.109
V25	0.07	0.07	0.039	0.115	0.48	0.015	0.0031	0.0432
T10	0.56	0.055	0.023	0.096	0.96	0.02	0.005	0.5
D7	0.88	0	0	0.0183	0.98	0	0	0.0183
D16	0.89	0.005	0.0001	0.0275	0.997	0	0	0.0183
