## Supplementary material for "anTraX: high throughput video tracking of color-tagged insects": Figure 4 - source data 2

experiment	assignment_rate_noprop	assignment_error_noprop	assignment_rate_final	assignment_error_final
T3	0.2569	0.0349	0.906	0.006
T4	0.2289	0.0115	0.9188	0.0057
T5	0.2189	0.0175	0.852	0
T6	0.2377	0.043	0.925	0.004
T7	0.2477	0.0105	0.9088	0
T8	0.2227	0.0188	0.9503	0
T9	0.2712	0.028	0.944	0.004
T10	0.2399	0.045	0.898	0.011
T11	0.198	0.039	0.956	0
T12	0.243	0.024	0.922	0.005
