## Supplementary material for "anTraX: high throughput video tracking of color-tagged insects": Figure 4 - source data 3

	nreplicas	err
0	1.0	0.062345128357617186
1	1.0	0.09517503454629206
2	1.0	0.06908721717269384
3	1.0	0.13713208802172827
4	1.0	0.09210888094583447
5	1.0	0.04352298296367729
6	1.0	0.18684647708394408
7	1.0	0.21356923232017744
8	1.0	0.01295362404825473
9	1.0	0.2373872534443453
10	1.0	0.05527406725011519
11	1.0	0.09746664088184098
12	1.0	0.02921124106202544
13	1.0	0.028388781963156418
14	1.0	0.19247830279652844
15	1.0	0.08809733216065674
16	1.0	0.20441712886623697
17	1.0	0.060466725996242476
18	1.0	0.06274159976211713
19	1.0	0.03886457853523717
20	1.0	0.024560046412686165
21	1.0	0.0918463499805997
22	1.0	0.05086609843277423
23	1.0	0.026100932176149172
24	1.0	0.07558878139353076
25	1.0	0.015290061460050963
26	1.0	0.08800846816875851
27	1.0	0.03489175495163521
28	1.0	0.09122993618255659
29	1.0	0.22121833601241614
30	1.0	0.08908441022821001
31	1.0	0.02995821279331401
32	1.0	0.18191146291410143
33	1.0	0.03797531604457105
34	1.0	0.27718130954181164
35	1.0	0.04276673588450508
36	1.0	0.03756566557637031
37	1.0	0.020353896731773347
38	1.0	0.04994179923507569
39	1.0	0.031619466593346135
40	1.0	0.02044358727097395
41	1.0	0.04353562005277045
42	1.0	0.02738220156898019
43	1.0	0.0333686173698271
44	1.0	0.0061307228319984475
45	1.0	0.06735057983942905
46	1.0	0.0499193919852603
47	1.0	0.10598082146222498
48	1.0	0.1842864998625241
49	1.0	0.12921890067502406
50	1.0	0.24543144727841293
51	1.0	0.03177934342677258
52	1.0	0.10630576137910175
53	1.0	0.05408879659843768
54	1.0	0.13960749330954503
55	1.0	0.039785812989405756
56	1.0	0.07716109069812416
57	1.0	0.04007423700852353
58	1.0	0.13365477338476373
59	1.0	0.03361673018665101
60	1.0	0.1293159446359866
61	1.0	0.044357074449317024
62	1.0	0.041481261742311926
63	1.0	0.10357815442561202
64	1.0	0.03621602947950253
65	1.0	0.04544575517308069
66	1.0	0.04778005653788597
67	1.0	0.0617164898746384
68	1.0	0.060490569725398236
69	1.0	0.0599610253335332
70	1.0	0.13574272896819395
71	1.0	0.023979036883219673
72	1.0	0.039349786896620054
73	1.0	0.01623675725472129
74	1.0	0.015470895378070004
75	1.0	0.07083864530790973
76	1.0	0.045092108880945836
77	1.0	0.05799863187725984
78	1.0	0.014890321291160746
79	1.0	0.1390191037854731
80	1.0	0.020864234154059136
81	1.0	0.13821984339379523
82	1.0	0.04681022570244131
83	1.0	0.06159350222394122
84	1.0	0.05287955213125661
85	1.0	0.028594995875721785
86	1.0	0.06422372227579554
87	1.0	0.024733922950082476
88	1.0	0.11215283028378442
89	1.0	0.027341046178186446
90	2.0	0.02591931806918424
91	2.0	0.009385076001842463
92	2.0	0.008170566621543252
93	2.0	0.010035743744844616
94	2.0	0.021472195435551233
95	2.0	0.011433597185576128
96	2.0	0.027319925399465705
97	2.0	0.006081281518837134
98	2.0	0.048765982753493864
99	2.0	0.014797328420082856
100	2.0	0.03137690968864826
101	2.0	0.021672856271825247
102	2.0	0.019865273577123976
103	2.0	0.02385085181613633
104	2.0	0.05877312364534504
105	2.0	0.010975971521803629
106	2.0	0.022400634354247217
107	2.0	0.008348687240902763
108	2.0	0.011796557725778367
109	2.0	0.010723123453395655
110	2.0	0.017293474766955974
111	2.0	0.017736734095573192
112	2.0	0.011992205066706618
113	2.0	0.021573668027622395
114	2.0	0.03028050351868372
115	2.0	0.0071971441731920605
116	2.0	0.012231676658286617
117	2.0	0.01707222437780609
118	2.0	0.018707810993249807
119	2.0	0.01856738004495262
120	2.0	0.01753859991005846
121	2.0	0.025454912041937616
122	2.0	0.021130815292491945
123	2.0	0.08469597028989528
124	2.0	0.06317019521583722
125	2.0	0.025972356155577025
126	2.0	0.15762728427636075
127	2.0	0.005046719632239016
128	2.0	0.06351126568879484
129	2.0	0.016958370414318247
130	2.0	0.08880959460798887
131	2.0	0.022191065557919165
132	2.0	0.016573360678454607
133	2.0	0.023786563805850203
134	2.0	0.026043193589367686
135	2.0	0.03752560835456953
136	2.0	0.05353092393769843
137	2.0	0.0108276475823198
138	2.0	0.06938249578749134
139	2.0	0.0239520958083832
140	2.0	0.02576871011409787
141	2.0	0.045387335261973694
142	2.0	0.028974885175412912
143	2.0	0.047669015140158866
144	2.0	0.03326780583698774
145	2.0	0.015425689706318635
146	2.0	0.039002874417682576
147	2.0	0.00955780746199908
148	2.0	0.011651518081609025
149	2.0	0.014799623080760438
150	2.0	0.029463500439753765
151	2.0	0.03242892120121921
152	2.0	0.04712939160239926
153	2.0	0.007416196974191602
154	2.0	0.009730538922155696
155	2.0	0.026977373815509575
156	2.0	0.01673964857823851
157	2.0	0.014022546054440421
158	2.0	0.025136612021857907
159	2.0	0.010043471743366839
160	2.0	0.07702001108926859
161	2.0	0.008207257984772065
162	2.0	0.08291208246605208
163	2.0	0.014682174113311852
164	2.0	0.033117385418681144
165	2.0	0.018696728072587265
166	2.0	0.05053037608486022
167	2.0	0.026133013541198236
168	2.0	0.034880790362417424
169	2.0	0.018144961930188885
170	2.0	0.07121617603330355
171	2.0	0.019000460617227044
172	2.0	0.031183523496422394
173	2.0	0.030541544260295983
174	2.0	0.04750883960141439
175	2.0	0.03342827162344475
176	2.0	0.0604365139371944
177	2.0	0.014436863443093029
178	3.0	0.02611755377143421
179	3.0	0.008866881621372613
180	3.0	0.008267259717656184
181	3.0	0.017515658777229604
182	3.0	0.03034394085503056
183	3.0	0.03901406320883105
184	3.0	0.00632848808464348
185	3.0	0.018584597085935184
186	3.0	0.006218332565637974
187	3.0	0.010201121639914934
188	3.0	0.013335166345889493
189	3.0	0.02089360334297652
190	3.0	0.03825857519788922
191	3.0	0.006674577276772453
192	3.0	0.02140945584299736
193	3.0	0.005757715338553626
194	3.0	0.005076387545929206
195	3.0	0.014366235908715996
196	3.0	0.023942147952701998
197	3.0	0.0074951281666916225
198	3.0	0.005636309700385644
199	3.0	0.06209733372980475
200	3.0	0.00955780746199908
201	3.0	0.02620382904660612
202	3.0	0.013580178482345717
203	3.0	0.03747990999678563
204	3.0	0.03242892120121921
205	3.0	0.007416196974191602
206	3.0	0.02354048964218458
207	3.0	0.01249424228466145
208	3.0	0.007590408044865549
209	3.0	0.020675128873122284
210	3.0	0.018707810993249807
211	3.0	0.02037525652301375
212	3.0	0.05554715459448556
213	3.0	0.004203132197144188
214	3.0	0.008750725198220843
215	3.0	0.01292273852075887
216	3.0	0.015750562520089995
217	3.0	0.018225349359914045
218	3.0	0.0027482136611203245
219	3.0	0.02747114269872475
220	3.0	0.013727822380810828
221	3.0	0.01462459695992635
222	3.0	0.020896846072834152
223	3.0	0.013886210221793593
224	3.0	0.020766148734486456
225	3.0	0.010743017038924663
226	3.0	0.03644336912142754
227	3.0	0.043512000443434395
228	3.0	0.03636238658234814
229	3.0	0.015107682417229151
230	3.0	0.06659826052965889
231	3.0	0.002998051266676627
232	3.0	0.02802560612934124
233	3.0	0.006822901216256283
234	3.0	0.01330032243205892
235	3.0	0.023645861974154525
236	3.0	0.032465445194471254
237	3.0	0.02975666959835821
238	3.0	0.0074951281666916225
239	3.0	0.025303694742678573
240	3.0	0.01656283990902796
241	3.0	0.029933591039746243
242	3.0	0.01053954747631014
243	3.0	0.01742205078752812
244	3.0	0.019984364311541047
245	3.0	0.017288762304502048
246	3.0	0.023539492917989846
247	3.0	0.005586868387224331
248	3.0	0.012148779364348217
249	3.0	0.009766002707406685
250	3.0	0.024056316168726832
251	3.0	0.03911190541655207
252	3.0	0.020700739312118244
253	3.0	0.06615850679175217
254	3.0	0.005586868387224331
255	3.0	0.01646706586826352
256	3.0	0.05631616872678902
257	3.0	0.017390706626340346
258	3.0	0.014850530376084858
259	3.0	0.05008306459493794
260	3.0	0.0031479538300105414
261	3.0	0.05262362014214428
262	3.0	0.028744176826246415
263	3.0	0.006103178258866859
264	3.0	0.014600657513053616
265	3.0	0.01780313445147097
266	3.0	0.023400835744133763
267	3.0	0.01039324439114575
268	3.0	0.02333786985231112
269	4.0	0.01348002775299828
270	4.0	0.012724550898203568
271	4.0	0.01230409678306299
272	4.0	0.014529090324654437
273	4.0	0.03566891429688268
274	4.0	0.005932957579353304
275	4.0	0.014966795519873122
276	4.0	0.005009212344541658
277	4.0	0.010753284186020728
278	4.0	0.009898267803134408
279	4.0	0.01594342655094827
280	4.0	0.0063779293978047935
281	4.0	0.014451865499769734
282	4.0	0.03059697356022395
283	4.0	0.026120428924938155
284	4.0	0.029701060752169717
285	4.0	0.09791849897390792
286	4.0	0.005996102533353365
287	4.0	0.014782952635222002
288	4.0	0.043413618792744524
289	4.0	0.03725241824044223
290	4.0	0.02444432126822238
291	4.0	0.037029893924783064
292	4.0	0.008344576025583361
293	4.0	0.020073173143478673
294	4.0	0.05996629993061753
295	4.0	0.007600184246890795
296	4.0	0.020305550183716936
297	4.0	0.02995821279331401
298	4.0	0.025483435766751605
299	4.0	0.0063779293978047935
300	4.0	0.01689959361681037
301	4.0	0.004663749424228425
302	4.0	0.017848234576797295
303	4.0	0.01044817156997524
304	4.0	0.013500482160077154
305	4.0	0.03331821160340742
306	4.0	0.010456933293686244
307	4.0	0.026273488165844516
308	4.0	0.011636129861780753
309	4.0	0.018078764780611767
310	4.0	0.004846849547793908
311	4.0	0.03357024043550583
312	4.0	0.01863415601149765
313	4.0	0.0033394748963611054
314	4.0	0.006430090891510365
315	4.0	0.01230409678306299
316	4.0	0.019055995309293472
317	4.0	0.0056962974066856464
318	4.0	0.01623675725472129
319	4.0	0.014464802314368419
320	4.0	0.02447962474347698
321	4.0	0.007545095687802927
322	4.0	0.028731286859216665
323	4.0	0.008602788490062241
324	4.0	0.01625532758449799
325	4.0	0.008729722298597697
326	4.0	0.015043394406943134
327	4.0	0.01329033519007139
328	4.0	0.003947434167790975
329	4.0	0.017087554816271
330	4.0	0.017183082977662023
331	4.0	0.01285760205721631
332	4.0	0.018274210886348063
333	4.0	0.007095387997801406
334	4.0	0.03170522707797774
335	4.0	0.003806981113418373
336	4.0	0.026328917465772372
337	4.0	0.01787187242232613
338	4.0	0.034789406821069124
339	4.0	0.004547044421126301
340	4.0	0.030596300216744754
341	4.0	0.005784633639869474
342	4.0	0.004203132197144188
343	4.0	0.008992457938503229
344	4.0	0.011341765191091535
345	4.0	0.007345225603357819
346	4.0	0.03190685014365646
347	4.0	0.005537427074063128
348	4.0	0.024581227078996903
349	4.0	0.01571856287425155
350	4.0	0.02343964806158927
351	4.0	0.02052184110231603
352	4.0	0.004547044421126301
353	4.0	0.03246131357427284
354	4.0	0.013730419648037118
355	4.0	0.013524749182417861
356	4.0	0.018450658952105403
357	4.0	0.012791685404487052
358	4.0	0.024598014012803038
359	4.0	0.005290220508256671
360	10.0	0.017692536425810368
361	10.0	0.008463841547673767
362	10.0	0.009137497582672571
363	10.0	0.02477689706778996
364	10.0	0.00742370085235089
365	10.0	0.023915139826422238
366	10.0	0.011580181764878406
367	10.0	0.007195323040023904
368	10.0	0.021019204597006014
369	10.0	0.010975971521803629
